# ER stress and cell fate: FKBP2 regulates proinsulin folding and α- vs. β cell differentiation via NFAT and HDAC9

**DOI:** 10.1101/2025.09.01.672695

**Authors:** Edyta Urbaniak, Maja Baginska, Wojciech J. Szlachcic, Malgorzata Grabowska, Ekaterina Shcheglova, Artur Jankowski, Michal T. Marzec, Malgorzata Borowiak

## Abstract

The continuous demand for insulin production places a burden on the endoplasmic reticulum (ER) of pancreatic β cells, making them highly susceptible to protein misfolding and ER stress. While general ER chaperones are known to be essential for β cell homeostasis, the specific mechanisms by which individual chaperones facilitate proinsulin folding and influence cell fate remain unclear. This study identifies FK506-binding protein 2 (FKBP2), an ER-localized cis-trans prolyl isomerase, as a critical regulator of human β cell differentiation and proinsulin processing. Using loss- and gain-of-function FKBP2 models in human pluripotent stem cells (hPSCs), we demonstrate that its deficiency impairs insulin processing, leading to abnormal insulin granule morphology and reduced insulin secretion. Unexpectedly, our findings reveal a crucial and unreported role for FKBP2 in cell fate determination. Single-cell RNA sequencing reveals that FKBP2 loss disrupts the proper endocrine lineage allocation, causing a shift towards the α cell formation at the expense of β cells. In KO endocrine cells, we observed sustained ER stress and elevated intracellular calcium levels, along with activation of the NFAT2–HDAC9 axis. Pharmacological inhibition of HDAC class IIa activity partially rescued β cell differentiation, supporting a causal role for this pathway. Collectively, our results provide new mechanistic insights into how ER chaperones can control pancreatic development and contribute to the pathogenesis of diabetes.
