## Supplementary Table 4 for "ER stress and cell fate: FKBP2 regulates proinsulin folding and α- vs. β cell differentiation via NFAT and HDAC9"

feature	log2FC	padj	rate.mean	cluster	direction
GCG	1.903566524089923	1.404455285401763e-13	0.9427101499825601	SC-δ	up
ARHGAP6	-1.7323584836846353	3.742723998653267e-5	0.374956400418556	SC-δ	down
UNC5C	1.970645915186235	4.1068498419563013e-4	0.2576735263341472	SC-δ	up
NPW	2.3238371466873886	9.688494358849934e-4	0.1831182420648762	SC-δ	up
SPINK1	1.8671279983486884	0.003014355493007549	0.38140913847227065	SC-δ	up
LINGO2	1.0173683097570674	0.010376405979300892	0.5230205790024416	SC-δ	up
FXYD2	1.2274656740873116	0.01701009817037694	0.3366759679107081	SC-δ	up
NPC2	1.3640598933922072	0.022699786214869164	0.4141088245552843	SC-δ	up
AC093898.1	-1.5326555896523053	0.028716269585425357	0.1519009417509592	SC-δ	down
POLR3A	-1.813499047409435	0.03947945485669528	0.24110568538542032	SC-δ	down
MTRNR2L8	-1.67493980719984	0.046067162913154255	0.2746773630973143	SC-δ	down
RPL36A	1.2349437693452676	0.046067162913154255	0.4189919776770143	SC-δ	up
INS	-1.0077169603948761	3.848006826286518e-38	1	SC-α	down
SST	-1.9615205709172798	3.4718860146980855e-29	0.26975195737873225	SC-α	down
SPINK1	1.5112113911035554	1.6283533893708413e-27	0.4911699916770911	SC-α	up
AC108690.1	2.191352464944763	2.728362396917558e-23	0.29648369557091664	SC-α	up
PDE10A	-1.6484075623023946	1.258926997323882e-22	0.2195640689555497	SC-α	down
MTRNR2L8	-1.7681605602814614	6.201787648890411e-19	0.2964164145705728	SC-α	down
PLD5	-1.466565265722007	6.424772656962143e-18	0.1939225321578263	SC-α	down
AMPH	1.0770223175027667	6.424772656962143e-18	0.5443095225042487	SC-α	up
GPX3	-1.0706628391174315	5.4325023183268936e-17	0.4954946648658616	SC-α	down
CACNA2D3	-1.0954282049294435	2.611124085505282e-16	0.2600111636622793	SC-α	down
FGF13	1.3871304740257737	2.026968382402408e-15	0.24108900528778826	SC-α	up
FXYD2	1.274471177120961	5.846828058815466e-15	0.29472068417301683	SC-α	up
FSTL4	-1.6804515167131426	6.9564485786398775e-15	0.15673233624552083	SC-α	down
AC020637.1	1.4848300571259831	2.1603084759570933e-13	0.24532397047610027	SC-α	up
AC011287.1	1.3534263521842753	2.7991525021001307e-13	0.26476568768658015	SC-α	up
AC138305.1	1.1663774872681456	1.1679040166268778e-12	0.2161838216604951	SC-α	up
MTRNR2L1	-1.2110006322070952	2.0804079374617413e-12	0.33936287384563246	SC-α	down
RBFOX1	1.4482460714966008	3.2693130232831506e-11	0.1545955415123772	SC-α	up
MMP26	1.3141795033503498	1.2662863648540566e-10	0.19615651055813327	SC-α	up
AC116049.2	1.1929930934775141	1.8079141391020947e-10	0.16647312996197378	SC-α	up
RHOB	1.753945270490812	9.883079788564528e-10	0.16043029937553266	SC-α	up
ADGRL3	1.180383643701106	2.3276792666532403e-9	0.19752081973177307	SC-α	up
NEFM	-1.1677298643113605	2.7822100090193247e-8	0.1892228296893611	SC-α	down
PIP5K1B	-1.1017850015744102	3.113857449003619e-8	0.1865515247868189	SC-α	down
JUN	1.0941233181922474	1.6475877887381315e-7	0.22870431744671096	SC-α	up
FBN1	-1.320338871506456	2.0244207516545909e-7	0.151232737439634	SC-α	down
ZNF506	1.2885351322843495	7.580759216671259e-7	0.19073540625264765	SC-α	up
LINC01572	1.0420657050398388	2.2217273303471044e-6	0.23094701745817364	SC-α	up
ITGA1	1.106015047339323	2.6197821661808807e-6	0.18587871478338008	SC-α	up
MLLT11	-1.0902668308745753	2.9262798001992144e-6	0.190001544971119	SC-α	down
CASZ1	-1.078328693411601	5.0480259397818165e-6	0.17365973755426087	SC-α	down
ARF5	-1.0823833515325452	9.713309371080225e-5	0.15491824112513766	SC-α	down
HDAC9	-1.1787198358174569	3.299876063245302e-17	0.7717066815755607	EP2	down
GRIA4	-1.1025322594137086	8.875904368698407e-16	0.6665778813899027	EP2	down
DAB1	-1.0603098518670562	4.937860772734057e-15	0.6204877740036709	EP2	down
IL1RAPL1	-1.3465695568331602	1.2959747093884975e-14	0.4395926074389755	EP2	down
SLIT3	-1.7143077923180996	2.2772648195107867e-14	0.21047648684571407	EP2	down
KCNIP1	-2.2172304728215133	1.0991219984787074e-13	0.15776967868520433	EP2	down
DOCK10	-1.1204338028503398	1.2840813497140236e-13	0.48610202746893394	EP2	down
FXYD2	1.1393566547035716	4.970569649636119e-13	0.4404391442857444	EP2	up
AC093791.2	1.2538750799570546	5.691342388802305e-13	0.4160108863056182	EP2	up
MTRNR2L8	-1.7908112143100867	3.483860859315103e-12	0.2833103019051035	EP2	down
BRINP3	-1.2084238233688442	1.3030474966854056e-11	0.2832707441085255	EP2	down
CACNA2D3	-1.1075327534339936	2.1909193550002152e-11	0.2630751703622439	EP2	down
LINC02388	1.092956499543924	5.553246555482188e-11	0.2774320133336146	EP2	up
AC108690.1	1.3133850304356482	5.659355718314377e-11	0.41633262305111923	EP2	up
AC092691.1	-1.0901453489380406	5.734173946812695e-11	0.32251735268676557	EP2	down
RGS6	1.109703838545898	1.4935959463510403e-10	0.32789985020781026	EP2	up
NTM	-1.0274389239299517	2.0725939504077598e-10	0.3293107449524252	EP2	down
MIR646HG	1.3336692423365513	3.298894441222737e-10	0.3177044874364438	EP2	up
ADGRG4	-1.3315978770713501	3.625141228068816e-10	0.2963591004029621	EP2	down
AC097480.1	1.3849439430123462	8.680589134016716e-10	0.28624812759762863	EP2	up
EPHA3	-1.3169796341454187	9.108349113716943e-10	0.2587844680267516	EP2	down
PDE10A	-1.03845879970507	1.7809723343857939e-9	0.21992816304141438	EP2	down
BTG2	1.0613360894276593	2.434791683489937e-9	0.4160108863056182	EP2	up
ESRRG	1.1067497072155714	5.891933377964642e-9	0.3009504419924471	EP2	up
EYS	-1.3666293004621444	1.5943541634809712e-8	0.19523618641743495	EP2	down
MTRNR2L1	-1.1382970780268735	3.215743565471821e-8	0.32334806641490327	EP2	down
FXYD3	1.5604708478863165	6.971597743778084e-8	0.16449186691702355	EP2	up
LINC01515	1.0885178112699487	1.1886629284656607e-7	0.2881548133926876	EP2	up
NR4A2	1.0172349765049704	1.1886629284656607e-7	0.2885266566805207	EP2	up
DLGAP2	-1.1725310568060239	1.372072939426772e-7	0.2093029388805671	EP2	down
NR4A3	1.4146720580258412	2.2962531922053835e-7	0.16143273064832592	EP2	up
LINC01619	1.0597997179392806	4.0332683391376723e-7	0.2819574252621363	EP2	up
ZPLD1	-1.3053272664056808	2.00830260998124e-6	0.16899090698115993	EP2	down
AL591501.1	1.1186134308811546	3.802671782724264e-6	0.19074769509905273	EP2	up
IER2	1.0297798553987636	4.680355921562586e-6	0.22249678263254496	EP2	up
GXYLT2	-1.0370264121979644	4.976209576612187e-6	0.23492320513090995	EP2	down
AC010168.2	1.0464518443752877	7.3183313858486505e-6	0.22559547669782065	EP2	up
SST	-2.5179372615288758	3.103148694613918e-5	0.26418806303930464	EP2	down
AL589740.1	-1.0772601609982362	5.5462085539161995e-5	0.15868741956581361	EP2	down
AC011287.1	1.1755663393767843	1.2081657091236917e-4	0.15703390366885378	EP2	up
ARF5	-1.07822139935203	7.03039431682021e-4	0.15156174180889892	EP2	down
FOXP2	1.2648230352772862	8.182942236276197e-18	0.6585707890945207	SC-β	up
TPH1	-2.2717121219841876	5.351714882320005e-14	0.20633821533985203	SC-β	down
PDE10A	-2.694603508740139	5.787777408133415e-14	0.16582385608572187	SC-β	down
EPHA6	1.6110974931487931	1.1001283886875461e-13	0.3285737266915663	SC-β	up
KCNIP4	1.7400423243506489	1.970363196096362e-13	0.17004840040846586	SC-β	up
SPINK1	1.333975393347432	1.1271962639779372e-12	0.5051268062724691	SC-β	up
AC108690.1	1.3016824518747359	4.318869785632886e-12	0.48385021052778826	SC-β	up
AFF3	1.4407903883299282	4.318869785632886e-12	0.36760180172618795	SC-β	up
SCG2	-1.021348180195976	9.105933477426782e-12	0.5744575936883629	SC-β	down
AL033504.1	1.019383356903231	5.347957825114315e-11	0.5181011932239428	SC-β	up
TXNIP	-2.186407087952529	6.131216075293889e-11	0.20839103613244367	SC-β	down
RPS10	1.0959515201492602	8.45385493705559e-11	0.5869983353616741	SC-β	up
MTRNR2L8	-1.5279376368150923	1.485890948354451e-10	0.37395960104634407	SC-β	down
PTPRK	1.002277129569703	1.5054097419331445e-10	0.580804901590499	SC-β	up
HDAC9	-1.569858349653743	2.4204993164184873e-10	0.19245806929931314	SC-β	down
PDE3A	-1.324242998790599	1.8261453238982526e-9	0.25276973435729577	SC-β	down
ELAVL2	1.1598664008402886	2.5974746290327544e-9	0.3607579000377691	SC-β	up
TM4SF4	-1.5893631434096909	7.401213421209656e-9	0.21638899380306909	SC-β	down
AC011287.1	1.6292126160510745	2.4221418804270042e-8	0.2173786842362947	SC-β	up
ADCY8	1.501149400171195	4.200538167653143e-8	0.194014296305622	SC-β	up
AL391117.1	1.175203167748565	3.493856794036737e-7	0.263194706729895	SC-β	up
METRN	-1.1816683502934107	5.937356627956592e-7	0.344713024745758	SC-β	down
AL445623.2	1.3446474880134716	1.2466537421506704e-6	0.20790143662484087	SC-β	up
ARF5	-1.229471761983426	1.106269441921606e-5	0.26664988039783455	SC-β	down
TMEM59L	-1.5195448435784766	1.16626083190488e-5	0.19008001454809964	SC-β	down
DHRS2	-1.211187663055839	1.2096051345963518e-5	0.23443073565823158	SC-β	down
PRKG1	1.0793720250290038	1.3480221708849877e-5	0.2543189670849245	SC-β	up
ZNF506	1.0940576181688053	1.5307785486908428e-5	0.29721837536894824	SC-β	up
KCNN3	-1.1330466093052933	1.693347423325677e-5	0.2814427798061186	SC-β	down
NPTX2	-1.0942068488174215	2.5607064090081296e-5	0.24242869332885697	SC-β	down
BRINP3	-1.2193309874539602	3.703650429324854e-5	0.1850756081525312	SC-β	down
PSME2	-1.1061920758804697	4.9822738554238916e-5	0.2728712912837299	SC-β	down
ARRDC4	-1.4942252180409334	5.1185589803000634e-5	0.15548980933596318	SC-β	down
KLF6	1.4002087052781675	6.746914214984201e-5	0.1762698112943612	SC-β	up
SLC9A9	1.0690606898867678	7.012400615015923e-5	0.1741890133870494	SC-β	up
AMBP	-1.1790466863105553	1.127348599576986e-4	0.20044203841257852	SC-β	down
RHOB	1.3312922408522259	1.960361502461409e-4	0.16650929539636578	SC-β	up
TCEAL2	-1.2498273866446712	1.960361502461409e-4	0.2010225635430218	SC-β	down
MARCH1	-1.1331503226022832	2.3969226518876942e-4	0.16407528641571195	SC-β	down
TNFSF10	-1.1204040944288272	3.6094569288226507e-4	0.20281309888511198	SC-β	down
AL008633.1	1.0044171232974064	7.079521903918665e-4	0.18689412060934157	SC-β	up
ADAMTSL4-AS1	1.1451172844431368	8.584974903878364e-4	0.1934127883391386	SC-β	up
RRAGA	-1.0250476186652218	0.0012701473358222581	0.23000685439310645	SC-β	down
WNT4	-1.1197095185907535	0.0031741915918970798	0.16141396337795683	SC-β	down
SYNE2	1.0189540983232057	0.005049416376232947	0.16679256368290737	SC-β	up
NCBP2AS2	-1.0348477538618874	0.007905293465571273	0.17087722243205059	SC-β	down
MPP2	-1.0075326495522987	0.016520195066214004	0.15609831158112664	SC-β	down
GRIA4	-1.4081204236198834	1.0261663108648035e-17	0.5872085897090187	EP1	down
CACNA2D3	-1.5564410241544004	2.5627099939296205e-14	0.4034515725737259	EP1	down
MIAT	-1.1553485457120507	1.4108673046677092e-12	0.7217169612433506	EP1	down
TRPC7	-1.0500671025928363	9.17925270258909e-12	0.6381854729978182	EP1	down
COL4A1	-1.3264402785880332	1.8778106161071078e-11	0.5296496948005786	EP1	down
FSTL4	-1.1134124240230956	4.6859461396804866e-11	0.6281837570171352	EP1	down
PEG10	-1.2194065567784387	1.5254499327766577e-10	0.5847817027431177	EP1	down
KCNIP4	2.015563318988296	1.7053128600464943e-9	0.2032211408820141	EP1	up
MTRNR2L8	-1.9392262128759719	4.690871228333073e-9	0.333390532689432	EP1	down
CLDN18	2.0609965397050756	1.1212518348339344e-8	0.2705120976638149	EP1	up
AC108690.1	2.3210849121396104	1.4810828001363446e-8	0.2747039933321893	EP1	up
IGFBP3	-1.5072814775665089	2.0761898516733033e-7	0.21365185203343712	EP1	down
LINC01811	1.4515698578554528	1.3053777595285932e-6	0.2937513789130488	EP1	up
DOCK10	-1.1499182768322525	3.2179471721643936e-6	0.4361164905743632	EP1	down
AC093791.2	1.0487733316445158	4.760368323789983e-6	0.5500698649278062	EP1	up
TMEFF2	1.4403085975141812	1.3310260719538067e-5	0.22118991003358418	EP1	up
SST	1.7434356188884121	3.638804835929548e-5	0.26628343098080554	EP1	up
AC097480.1	1.2202215325761043	5.2722620657954374e-5	0.4268747088961341	EP1	up
LINC00472	1.307856936999342	1.4441785320404722e-4	0.33053465055279097	EP1	up
PCDH11X	-1.2345812207440987	3.261036811144115e-4	0.1815262422474444	EP1	down
CADPS2	1.0972315760182942	4.502620668768584e-4	0.4163336847008065	EP1	up
RPL38	1.0485424611627074	4.586922995242545e-4	0.48277890814600544	EP1	up
ANTXR2	1.6383160294194825	0.0014672692255738163	0.21349251097001937	EP1	up
RPL36A	1.1432147238450918	0.0023721228340572976	0.37951364204642957	EP1	up
SPINK1	1.1718395250957192	0.0025802398705796767	0.39316794548084233	EP1	up
CCND2	-1.0452759562678877	0.0033151025668995407	0.3511631897629495	EP1	down
KCTD12	1.0058516445159724	0.009301840899895707	0.3313803838893928	EP1	up
BTG2	1.211443473114516	0.016113201651338706	0.28294070061039883	EP1	up
HOMER1	1.0846078483314827	0.017180142061214907	0.2801706175079058	EP1	up
STK32A	-1.1754965210492743	0.021215018866116177	0.20061039884293874	EP1	down
USP53	1.2654355581959582	0.03451142051722581	0.23146128012158948	EP1	up
ELP2	1.3918904835871224	0.035956528455769014	0.2084916529796779	EP1	up
ZNF37A	1.1252237581853086	0.041395516945711745	0.29567572867894004	EP1	up
ADAMTSL4-AS1	1.1451221618623761	0.041395516945711745	0.2563552570293923	EP1	up
LINC01414	1.0289397847779236	0.041395516945711745	0.22784546368249453	EP1	up
AC008014.1	1.124922144190722	0.048255431448738305	0.2311548549996323	EP1	up
