## Supplementary Table 5 for "ER stress and cell fate: FKBP2 regulates proinsulin folding and α- vs. β cell differentiation via NFAT and HDAC9"

### Sheet: Sheet3
Down (blue):
endoplasmic reticulum	SCG2, INS, IGFBP5
Golgi lumen	PTPRN, ATP6V0C, ATP6V1F, RNASEK, ATP6V0B
proton-transporting V-type ATPase complex	ATP6V0C
secretory granule	PTPRN, SCG2, SCG5, INS
protein folding in endoplasmic reticulum	HSP90B1, HSPA5, PDIA3
protein localization to secretory granule	CHGA, SCG3
protein folding	HSP90B1, PPIB, HSPA5, PDIA3, ERP29
protein secretion	SCG2, GNAS, OLFM2, ERP29, KCNN3, INS, GNAS
unfolded protein binding	SCG5, ERP29, PEG10, PTPRN, KCNJ3, KLHL29, ABCC8, FAM135B, RNF220, GLIS3, PLCXD3, CCSER1, SNTG1, C1QL1, RAB3C, SCG2, SCG5, ERBB4, PIP5K1B, CALY, INS, IGFBP5, GHR, EPB41L3, LSAMP
Up (red):
cell adhesion	NRXN3, NEGR1, CNTN4, VCAN, NLGN1, ROBO1, ITGA1, NLGN4X, RHOB, EDIL3, PTPRK, CDH12, EXT1, CLDN18, CTNND2
actin cytoskeleton organization	DMD, PRKG1, TMSB10, TMSB4X, DMD
cell adhesion molecule binding	SLC14A2, NLGN1, NLGN4X
scaffold protein binding	NLGN1, PDE4D, NLGN4X
protein heterodimerization activity	CLU, TCF12, NPAS3, ADCY8, EXT1, SUPT3H
cellular response to calcium ion	GCG, ANXA2, NLGN1,ADCY8, ADGRV1
cell surface	DMD, CLU, ANXA2, NLGN1, ROBO1, ITGA1, ADGRV1, NLGN4X, PROM1, PTPRK
perinuclear endoplasmic reticulum lumen	CLU
protein dimerization activity	CLU, NPAS3, GLS, EXT1
